# RISOP, a Reference-Assisted Approach for Enhanced Identification of Oxidized Phospholipids

**DOI:** 10.64898/2026.06.01.728773

**Authors:** Zixing Chen, Andrew Erickson, Natalie Ito, Xiaoai Zhao

## Abstract

Oxidized phospholipids (OxPLs) play critical roles in inflammation, ferroptosis, and other oxidative stress-associated processes, yet their systematic characterization in biological systems remains a major analytical challenge owing to their low abundance and vast structural diversity. Here we report RISOP (Reference-Assisted Identification of Sample-specific Oxidized Phospholipids), an untargeted LC-MS/MS workflow that leverages chemically enriched OxPL reference pools to substantially improve OxPL annotation. Reference pools encompassing diverse oxidative modifications and a wide abundance range were experimentally generated using Fenton reaction and H_2_O_2_ treatment, providing broad coverage of OxPLs. Reference-assisted integrative analysis yielded a more than twofold increase in identified OxPL species in biological samples under elevated oxidative stress, as demonstrated in ML210-treated cells, a model of ferroptotic stress. We further show that the widely used BODIPY C11 lipid peroxidation probe captures cellular oxidative burden in only a subset of OxPLs identified by RISOP, highlighting the importance of untargeted, comprehensive OxPL profiling. Overall, RISOP provides a versatile platform readily applicable to other classes of oxidized complex lipids for comprehensive characterization in physiological and pathological contexts.

**Abstract Graphic:** 
