## Supplementary material for "RISOP, a Reference-Assisted Approach for Enhanced Identification of Oxidized Phospholipids": Table S2

### Sheet: Sheet1
Lipid class	Mode	Example lipid	Adduct	Precursor	MS2: Fragment ion - Headgroup	Headgroup - Spectrum (m/z)	MS2: Fragment ion - Side chain 1	Side chain 1 - Spectrum (m/z)	MS2: Fragment ion - Side chain 2	Side chain 2 - Spectrum (m/z)	MS2: Fragment ion - Side chain 3	Side chain 3 - Spectrum (m/z)	MS2: Fragment ion - Side chain 4	Side chain 4 - Spectrum (m/z)
CL	NEG	CL(16:1_16:1_16:1_18:1)	[M-H]-	1371.93	[Phosphoglycerol]: C3H6O5P-	152.996	16:1 FA	253.217	16:1 FA	253.217	16:1 FA	253.217	18:1 FA	281.249
PC	NEG	PC(16:1_18:1)	[M+HCOO]-	802.56	[Characteristic fragment]: C7H15NO5P-	224.069	16:1 FA	253.217	18:1 FA	281.249	N/A	N/A	N/A	N/A
EtherPC-O	POS	PC(O-18:0_20:4)	[M+H]+	796.621	[Phosphorylcholine]: C5H15NO4P+	184.073	No fragment ion	No fragment ion	(See NEG)	(See NEG)	N/A	N/A	N/A	N/A
EtherPC-O	NEG	PC(O-18:0_20:4)	[M+HCOO]-	840.612	[Characteristic fragment]: C7H15NO5P-	224.069	No fragment ion	No fragment ion	20:4 FA	303.233	N/A	N/A	N/A	N/A
PE	NEG	PE(18:0_20:4)	[M-H]-	766.539	[Characteristic fragment]: C5H11NO5P-	196.038	18:0 FA	283.264	20:4 FA	303.233	N/A	N/A	N/A	N/A
EtherPE-O	NEG	PE(O-16:0_20:4)	[M-H]-	724.529	[Characteristic fragment]: C5H11NO5P-	196.038	No fragment ion	No fragment ion	20:4 FA	303.233	N/A	N/A	N/A	N/A
EtherPE-P	POS	PE(P-18:0_20:4)	[M+H]+	752.559	[Ethanolaminephosphate]: NL of C2H8NO4P	NL of 141.019	P-18:0 + C2H8NO3P	392.292	20:4 DMAG	361.274	N/A	N/A	N/A	N/A
LPC	NEG	LPC(18:1)	[M+HCOO]-	566.346	[Characteristic fragment]: C7H15NO5P-	224.069	18:1 FA	281.249	N/A	N/A	N/A	N/A	N/A	N/A
DG	POS	DG(18:0_20:4)	[M+NH4]+	662.572	NL of H2O	NL of 18.010565	18:0 DMAG	341.305	20:4 DMAG	361.274	N/A	N/A	N/A	N/A
TG	POS	TG(16:0_18:0_22:6)	[M+NH4]+	924.802	N/A	N/A	NL 16:0 Acyl + H2O	651.535	NL 18:0 Acyl + H2O	623.503	NL 22:6 Acyl + H2O	579.535	N/A	N/A
LPE	NEG	LPE(18:1)	[M-H]-	478.294	[Characteristic fragment]: C5H11NO5P-	196.038	18:1 FA	281.249	N/A	N/A	N/A	N/A	N/A	N/A
PG	NEG	PG(18:1_20:4)	[M-H]-	795.518	[Phosphoglycerol]: C3H6O5P-	152.996	18:1 FA	281.249	20:4 FA	303.233	N/A	N/A	N/A	N/A
PI	NEG	PI(18:1_20:4)	[M-H]-	883.534	[Phosphoinositol]: C6H10O8P-	241.012	18:1 FA	281.249	20:4 FA	303.232	N/A	N/A	N/A	N/A
PS	NEG	PS(18:1_20:4)	[M-H]-	808.513	[Characteristic fragment]: C3H6O5P-	152.996	18:1 FA	281.249	20:4 FA	303.232	N/A	N/A	N/A	N/A
EtherLPC-O (EtherLPC-P)	POS	LPC(O-18:1) (LPC(P-18:0))	[M+H]+	508.376	[Phosphorylcholine]: C5H15NO4P+	184.073	No fragment ion	No fragment ion	N/A	N/A	N/A	N/A	N/A	N/A
EtherLPE-O (EtherLPE-P)	POS	LPE(O-18:1) (LPE(P-18:0))	[M+H]+	466.329	NL of C3H10NO5P and NL of C3H10NO4P	294.292 and 312.302	No fragment ion	No fragment ion	N/A	N/A	N/A	N/A	N/A	N/A
FA	NEG	FA(16:0)	[M-H]-	253.217	Precursor	255.233	N/A	N/A	N/A	N/A	N/A	N/A	N/A	N/A
OxPC-<oxo> (molecular species level)	NEG	PC(16:0_16:1<oxo>)	[M+HCOO]-	790.524	[Characteristic fragment]: C7H15NO5P-	224.069	16:0 FA	255.233	16:1;oxo FA	267.197	N/A	N/A	N/A	N/A
OxPC-<OH> (molecular species level)	NEG	PC(16:0_16:1<OH>)	[M+HCOO]-	792.54	[Characteristic fragment]: C7H15NO5P-	224.069	16:0 FA	255.233	16:1;OH FA or 16:1;OH FA-H2O	269.2122 or 251.2017	N/A	N/A	N/A	N/A
OxPC-<OOH> (molecular species level)	NEG	PC(16:0_16:1<OOH>)	[M+HCOO]-	808.534	[Characteristic fragment]: C7H15NO5P-	224.069	16:0 FA	255.233	16:1;OOH FA or 16:1;OOH FA -H2O	285.2071 or 267.1966	N/A	N/A	N/A	N/A
OxPC-<COOH> (molecular species level)	NEG	PC(16:0_9:0<COOH>)	[M-H]-	664.419	[Characteristic fragment]: C7H15NO5P-	224.069	16:0 FA	255.233	9:0;COOH FA or 9:0;COOH FA -H2O	187.0976 or 169.087	N/A	N/A	N/A	N/A
OxPC-<2OH> (molecular species level)	NEG	PC(16:0_18:3<2OH>)	[M+HCOO]-	832.534	[Characteristic fragment]: C7H15NO5P-	224.069	16:0 FA	255.233	18:3;2OH FA or 18:3;2OH FA-H2O	309.2071 or 291.1966	N/A	N/A	N/A	N/A
OxPE-<oxo> (molecular species level)	NEG	PE(18:0_20:2<oxo>)	[M-H]-	784.55	[Characteristic fragment]: C5H11NO5P-	196.038	18:0 FA	283.264	20:2;oxo FA	321.243	N/A	N/A	N/A	N/A
OxPS-<oxo> (molecular species level)	NEG	PS(18:0_9:0<oxo>)	[M-H]-	678.399	[Characteristic fragment]: C3H6O5P-	152.996	18:0 FA	283.264	9:0;oxo FA	171.103	N/A	N/A	N/A	N/A
OxPS-<OH> (molecular species level)	NEG	PS(18:0_20:3<OH>)	[M-H]-	828.54	[Characteristic fragment]: C3H6O5P-	152.996	18:0 FA	283.264	20:3;OH FA or 20:3;OH FA-H2O	321.2435 or 303.233	N/A	N/A	N/A	N/A
OxLPC-<oxo> (molecular species level)	NEG	LPC(18:1<oxo>)	[M+HCOO]-	580.326	[Characteristic fragment]: C7H15NO5P-	224.069	18:1;<oxo> FA	295.228	N/A	N/A	N/A	N/A	N/A	N/A
OxLPC-<OH> (molecular species level)	NEG	LPC(18:1<OH>)	[M+HCOO]-	582.341	[Characteristic fragment]: C7H15NO5P-	224.069	18:1;<OH> FA or 18:1;<OH> FA - H2O	297.2435 or 279.233	N/A	N/A	N/A	N/A	N/A	N/A
OxLPE-<oxo> (molecular species level)	NEG	LPE(20:3<oxo>)	[M-H]-	516.273	[Characteristic fragment]: C5H11NO5P-	196.038	20:3;<oxo> FA	319.228	N/A	N/A	N/A	N/A	N/A	N/A
OxLPE-<OH> (molecular species level)	NEG	LPE(22:5<OH>)	[M-H]-	542.289	[Characteristic fragment]: C5H11NO5P-	196.038	22:5;<OH> FA or 22:5;<OH> FA - H2O	345.2435 or 327.233	N/A	N/A	N/A	N/A	N/A	N/A
OxPC-<oxo> (species level)	NEG	PC(39:5<oxo>)	[M+HCOO]-	880.571	[Characteristic fragment]: C7H15NO5P-	224.069	20:1 FA	309.28	No fragment ion	No fragment ion	N/A	N/A	N/A	N/A
OxPC-<OH> (species level)	NEG	PC(36:2<OH>)	[M+HCOO]-	846.587	[Characteristic fragment]: C7H15NO5P-	224.069	18:1 FA	281.249	No fragment ion	No fragment ion	N/A	N/A	N/A	N/A
OxPC-<COOH> (species level)	NEG	PC(25:0<COOH>)	[M-H]-	664.419	[Characteristic fragment]: C7H15NO5P-	224.069	16:0 FA	255.233	No fragment ion	No fragment ion	N/A	N/A	N/A	N/A
OxPC-<OH,oxo> (species level)	NEG	PC(37:5<OH,oxo>)	[M+HCOO]-	868.534	[Characteristic fragment]: C7H15NO5P-	224.069	18:1 FA	281.249	No fragment ion	No fragment ion	N/A	N/A	N/A	N/A
OxPC-<OOH,COOH> (species level)	NEG	PC(34:2<OOH,COOH>)	[M-H]-	818.519	[Characteristic fragment]: C7H15NO5P-	224.069	18:1 FA	281.249	No fragment ion	No fragment ion	N/A	N/A	N/A	N/A
OxPC-<OH,oxo,OOH> (species level)	NEG	PC(35:4<OH,oxo,OOH>)	[M+HCOO]-	874.509	[Characteristic fragment]: C7H15NO5P-	224.069	16:0 FA	255.233	No fragment ion	No fragment ion	N/A	N/A	N/A	N/A
OxPC-<2oxo,OOH> (species level)	NEG	PC(35:4<2oxo,OOH>)	[M+HCOO]-	872.493	[Characteristic fragment]: C7H15NO5P-	224.069	16:0 FA	255.233	No fragment ion	No fragment ion	N/A	N/A	N/A	N/A
OxPE-<oxo> (species level)	NEG	PE(36:6<oxo>)	[M-H]-	748.456	[Characteristic fragment]: C5H11NO5P-	196.038	16:1 FA	253.217	No fragment ion	No fragment ion	N/A	N/A	N/A	N/A
OxPE-<OOH> (species level)	NEG	PE(38:2<OOH>)	[M-H]-	802.56	[Characteristic fragment]: C5H11NO5P-	196.038	18:1 FA	281.249	No fragment ion	No fragment ion	N/A	N/A	N/A	N/A
OxPE-<2OH> (species level)	NEG	PE(36:2<2OH>)	[M-H]-	774.529	[Characteristic fragment]: C5H11NO5P-	196.038	18:0 FA	283.264	No fragment ion	No fragment ion	N/A	N/A	N/A	N/A
OxPE-<2OH,oxo> (species level)	NEG	PE(40:7<2OH,oxo>)	[M-H]-	834.493	[Characteristic fragment]: C5H11NO5P-	196.038	18:1 FA	281.249	No fragment ion	No fragment ion	N/A	N/A	N/A	N/A
OxPE-<2OH,OOH> (species level)	NEG	PE(38:3<2OH,OOH>)	[M-H]-	832.534	[Characteristic fragment]: C5H11NO5P-	196.038	18:0 FA	283.264	No fragment ion	No fragment ion	N/A	N/A	N/A	N/A
OxPG-<oxo> (species level)	NEG	PG(38:1<oxo>)	[M-H]-	817.56	[Phosphoglycerol]: C3H6O5P-	152.996	18:0 FA	283.264	No fragment ion	No fragment ion	N/A	N/A	N/A	N/A
OxPG-<OOH> (species level)	NEG	PG(38:1<OOH>)	[M-H]-	835.571	[Phosphoglycerol]: C3H6O5P-	152.996	18:0 FA	283.264	No fragment ion	No fragment ion	N/A	N/A	N/A	N/A
OxPS-<oxo> (species level)	NEG	PS(40:2<oxo>)	[M-H]-	856.571	[Characteristic fragment]: C3H6O5P-	152.996	18:1 FA	281.249	No fragment ion	No fragment ion	N/A	N/A	N/A	N/A
OxPS-<2oxo> (species level)	NEG	PS(34:2<2oxo>)	[M-H]-	786.456	[Characteristic fragment]: C3H6O5P-	152.996	18:0 FA	283.264	No fragment ion	No fragment ion	N/A	N/A	N/A	N/A
OxPS-<2OH> (species level)	NEG	PS(38:3<2OH>)	[M-H]-	844.534	[Characteristic fragment]: C3H6O5P-	152.996	18:0 FA	283.264	No fragment ion	No fragment ion	N/A	N/A	N/A	N/A
OxEtherPC-<OH> (species level)	NEG	PC(O-36:1<OH>)	[M+HCOO]-	834.623	[Characteristic fragment]: C7H15NO5P-	224.069	No fragment ion	No fragment ion	18:1;OH FA or 18:1;OH FA-H2O	297.2435 or 279.233	N/A	N/A	N/A	N/A
